# Genetic variation regulates the activation and specificity of Restriction-Modification systems in *Neisseria gonorrhoeae*

**DOI:** 10.1101/630434

**Authors:** Leonor Sánchez-Busó, Daniel Golparian, Julian Parkhill, Magnus Unemo, Simon R. Harris

## Abstract

Restriction-Modification systems (RMS) are one of the main mechanisms of defence against foreign DNA invasion and can have an important role in the regulation of gene expression. The obligate human pathogen *Neisseria gonorrhoeae* carries one of the highest loads of RMS in its genome; between 13 to 15 of the three main types. Previous work has described their organization in the reference genome FA1090 and has experimentally inferred the associated methylated motifs. Here, we studied the structure of RMS and target methylated motifs in 25 gonococcal strains sequenced with Single Molecule Real-Time (SMRT) technology, which provides data on DNA modification. The results showed a variable picture of active RMS in different strains, with phase variation switching the activity of Type III RMS, and both the activity and specificity of a Type I RMS. Interestingly, the Dam methylase was found in place of the NgoAXI endonuclease in two of the strains, despite being previously thought to be absent in the gonococcus. We also identified the real methylation target of NgoAX as 5’-GCAGA-3’, different from that previously described. Results from this work give further insights into the diversity and dynamics of RMS and methylation patterns in *N. gonorrhoeae*.
