## Supplementary Table 3 for "Genetic variation regulates the activation and specificity of Restriction-Modification systems in *Neisseria gonorrhoeae*"

### Sheet: TableS3_motif_summaries
Supplementary Table 3. Compilation of the motif_summary.csv output files of the PacBio methylation pipeline run on the 25 N. gonorrhoeae included in the study.
Fields are explained in the following technical note: https://github.com/PacificBiosciences/Bioinformatics-Training/wiki/Methylome-Analysis-Technical-Note.
Species	motifString	centerPos	modificationType	fraction	nDetected	nGenome	groupTag	partnerMotifString	meanScore	meanIpdRatio	meanCoverage	objectiveScore
FA1090	GGTGA	4	m6A	0.998342	1806	1809	GGTGA		274.097	6.49187	176.478	494281
FA1090	CCACC	2	m6A	0.99819	3309	3315	CCACC		233.707	5.65557	174.696	772076
FA1090	GCANNNNNNNNTGC	2	m6A	0.997817	1828	1832	GCANNNNNNNNTGC	GCANNNNNNNNTGC	239.884	6.67428	175.229	437646
FA1090	GAGNNNNNTAC	1	m6A	0.995074	202	203	GAGNNNNNTAC		264.827	7.63465	176.257	51699.7
FA1090	G	0	modified_base	0.0119853	13602	1134894	G		39.5491	1.90805	180.292	9449.16
Ngonorrhoeae_NCTC10928	GTANNNNNCTC	2	m6A	1	219	219	GTANNNNNCTC/GAGNNNNNTAC	GAGNNNNNTAC	271.612	5.94406	193.42	59483
Ngonorrhoeae_NCTC10928	GAGNNNNNTAC	1	m6A	0.995434	218	219	GTANNNNNCTC/GAGNNNNNTAC	GTANNNNNCTC	280.101	6.28665	192.239	59364.9
Ngonorrhoeae_NCTC10928	AGGCMBYW	0	m6A	0.366328	433	1182	AGGCMBYW		87.6028	2.00951	196.277	15192.1
Ngonorrhoeae_NCTC10928	ADDTRGCA	0	m6A	0.29711	257	865	ADDTRGCA		71.5837	1.91619	193.012	6033.96
Ngonorrhoeae_NCTC10928	AGGCCRV	0	m6A	0.288325	284	985	AGGCCRV		85.4824	2.10099	171.944	3451.38
Ngonorrhoeae_NCTC10928	GADGCHVYA	1	m6A	0.258101	231	895	GADGCHVYA		89.7446	2.05411	192.476	3487.89
Ngonorrhoeae_NCTC10928	AGNNAAAAWHH	0	m6A	0.168734	136	806	AGNNAAAAWHH		72.6912	1.64331	234.721	1938.14
Ngonorrhoeae_NCTC10928	TNNNNNNH	0	modified_base	0.0838371	65765	784438	TNNNNNNH		42.6235	1.72566	192.411	301109
Ngonorrhoeae_NCTC10928	TVVVNNDG	0	modified_base	0.0627753	4860	77419	TVVVNNDG		40.6064	1.7038	192.187	16339.6
Ngonorrhoeae_NCTC10928	VANNBAVYW	1	m6A	0.062208	1145	18406	VANNBAVYW		73.1153	1.8632	204.195	2635.02
Ngonorrhoeae_NCTC10928	TBNNNDNG	0	modified_base	0.0325307	5073	155945	TBNNNDNG		40.0071	1.70719	192.13	1774.18
Ngonorrhoeae_NCTC10928	GGTGA	4	m6A	0.996255	1862	1869	GGTGA		270.329	5.25223	175.28	501655
Ngonorrhoeae_NCTC10931	GTANNNNNCTC	2	m6A	0.990991	220	222	GTANNNNNCTC/GAGNNNNNTAC	GAGNNNNNTAC	261.755	5.91977	186.132	57118.9
Ngonorrhoeae_NCTC10931	GAGNNNNNTAC	1	m6A	0.990991	220	222	GTANNNNNCTC/GAGNNNNNTAC	GTANNNNNCTC	275.755	6.38096	184.609	57506.3
Ngonorrhoeae_NCTC10931	GATC	1	m6A	0.990407	5059	5108	GATC	GATC	264.264	4.95185	191.015	1.32537e+06
Ngonorrhoeae_NCTC10931	GACNNNNNNTGC	1	m6A	0.950239	993	1045	GACNNNNNNTGC/GCANNNNNNGTC	GCANNNNNNGTC	189.456	3.8269	171.892	178051
Ngonorrhoeae_NCTC10931	GCANNNNNNGTC	2	m6A	0.912919	954	1045	GACNNNNNNTGC/GCANNNNNNGTC	GACNNNNNNTGC	164.73	3.71787	170.567	144780
Ngonorrhoeae_NCTC10931	AGGCMBYW	0	m6A	0.336851	415	1232	AGGCMBYW		81.653	1.9781	183.255	12585.1
Ngonorrhoeae_NCTC10931	DNNNNAGGCCRV	5	m6A	0.301153	209	694	DNNNNAGGCCRV		85.9378	2.07014	185.507	3025.59
Ngonorrhoeae_NCTC10931	ADDTRGCA	0	m6A	0.261099	247	946	ADDTRGCA		76.4008	1.91789	189.785	5525.54
Ngonorrhoeae_NCTC10931	GCAVNVNNNHTGC	2	m6A	0.209857	264	1258	GCAVNVNNNHTGC		62.0417	1.7547	180.25	4018.08
Ngonorrhoeae_NCTC10931	TNNNNNNH	0	modified_base	0.0842166	70063	831938	TNNNNNNH		42.746	1.71462	189.995	323030
Ngonorrhoeae_NCTC10931	TVVVNNDG	0	modified_base	0.0662985	5355	80771	TVVVNNDG		41.2289	1.69776	188.841	19200.6
Ngonorrhoeae_NCTC10931	GGTGA	4	m6A	0.994658	1862	1872	GGTGA		272.102	5.29571	175.571	489528
Ngonorrhoeae_NCTC12700	GAGNNNNNTAC	1	m6A	0.995074	202	203	GAGNNNNNTAC		296.851	6.33312	200.292	57995.9
Ngonorrhoeae_NCTC12700	GATC	1	m6A	0.986069	4530	4594	GATC	GATC	259.659	4.82246	189.481	1.1615e+06
Ngonorrhoeae_NCTC12700	CCACC	2	m6A	0.972949	3273	3364	CCACC		195.445	3.77924	191.479	624096
Ngonorrhoeae_NCTC12700	GTANNNNNCYC	2	m6A	0.693844	417	601	GTANNNNNCYC		208.506	4.55573	226.482	62573.4
Ngonorrhoeae_NCTC12700	AKGYVGCA	0	m6A	0.399204	602	1508	AKGYVGCA		91.912	2.25261	184.178	23338.9
Ngonorrhoeae_NCTC12700	TNNNNNNH	0	modified_base	0.0806329	61689	765060	TNNNNNNH		42.8462	1.70383	206.966	274077
Ngonorrhoeae_NCTC12700	TVVVNNNG	0	modified_base	0.0503448	5658	112385	TVVVNNNG		40.8224	1.68009	201.527	15679.1
Ngonorrhoeae_NCTC12700	GGTGA	4	m6A	0.989101	1815	1835	GGTGA		284.328	5.15102	189.007	495145
Ngonorrhoeae_NCTC13795	GAGNNNNNTAC	1	m6A	0.976635	209	214	GAGNNNNNTAC/GTANNNNNCTC	GTANNNNNCTC	138.847	5.96081	92.7512	27679.4
Ngonorrhoeae_NCTC13795	GTANNNNNCTC	2	m6A	0.976635	209	214	GAGNNNNNTAC/GTANNNNNCTC	GAGNNNNNTAC	137.287	5.70493	94.0718	28088.9
Ngonorrhoeae_NCTC13795	GAGGCCGVNNH	1	m6A	0.515789	49	95	GAGGCCGVNNH		67.4898	2.67694	90.1429	1117.71
Ngonorrhoeae_NCTC13795	VAKGCMDYA	1	m6A	0.265794	345	1298	VAKGCMDYA		58.1101	2.20977	94.4899	5889.35
Ngonorrhoeae_NCTC13795	VADGYACYW	1	m6A	0.227957	106	465	VADGYACYW		53.717	2.24311	94.0283	1379.13
Ngonorrhoeae_NCTC13795	ADDTRGCA	0	m6A	0.193976	161	830	ADDTRGCA		52.2609	2.07087	95.6211	1922.98
Ngonorrhoeae_NCTC13795	GARVNNDG	0	modified_base	0.155824	2436	15633	GARVNNDG		42.9052	2.17993	93.5415	19613.6
Ngonorrhoeae_NCTC13795	TNNNNNNH	0	modified_base	0.0366811	28332	772387	TNNNNNNH		38.5411	1.96202	96.3625	55744.1
Ngonorrhoeae_NCTC13795	TVVVNNNG	0	modified_base	0.0190523	2160	113372	TVVVNNNG		36.6102	1.92343	96.3505	2238.77
Ngonorrhoeae_NCTC13795	GGTGA	4	m6A	0.987335	1793	1816	GGTGA		148.532	5.12333	91.6085	263280
Ngonorrhoeae_NCTC13798	GTANNNNNCTC	2	m6A	1	216	216	GTANNNNNCTC/GAGNNNNNTAC	GAGNNNNNTAC	129.56	5.95495	84.088	27985
Ngonorrhoeae_NCTC13798	GAGNNNNNTAC	1	m6A	0.99537	215	216	GTANNNNNCTC/GAGNNNNNTAC	GTANNNNNCTC	132.409	6.15517	83.9535	27054.3
Ngonorrhoeae_NCTC13798	CCACC	2	m6A	0.997956	3418	3425	CCACC		119.955	4.54449	83.1635	409251
Ngonorrhoeae_NCTC13798	GCAGA	4	m6A	0.954277	4529	4746	GCAGA		98.5103	4.27338	83.9126	427751
Ngonorrhoeae_NCTC13798	HGAAVTCGG	1	modified_base	0.466063	206	442	HGAAVTCGG		42.7476	2.27752	82.034	4429.75
Ngonorrhoeae_NCTC13798	AKGYVGCA	0	m6A	0.326232	490	1502	AKGYVGCA		59.2184	2.73527	82.5469	8990.06
Ngonorrhoeae_NCTC13798	TNNNNRNH	0	modified_base	0.0387672	16172	417157	TNNNNRNH		39.4084	2.06379	88.1289	34195.6
Ngonorrhoeae_NCTC13798	TNVNDYBH	0	modified_base	0.0271848	4140	152291	TNVNDYBH		38.0403	1.97346	89.7469	6139.57
Ngonorrhoeae_NCTC13798	GGTGA	4	m6A	0.993562	1852	1864	GGTGA		132.929	5.06155	82.0562	244758
Ngonorrhoeae_NCTC13799	GTANNNNNCTC	2	m6A	1	198	198	GTANNNNNCTC/GAGNNNNNTAC	GAGNNNNNTAC	110.035	5.82818	69.2273	21787
Ngonorrhoeae_NCTC13799	GAGNNNNNTAC	1	m6A	0.99495	197	198	GTANNNNNCTC/GAGNNNNNTAC	GTANNNNNCTC	112.401	6.38157	68.9797	20981.8
Ngonorrhoeae_NCTC13799	VAKGYACTT	1	m6A	0.423913	39	92	VAKGYACTT		50.641	2.77974	70.1539	841.992
Ngonorrhoeae_NCTC13799	AGGCCGVR	0	m6A	0.39403	132	335	AGGCCGVR		63.2879	3.48765	69.6667	2775.89
Ngonorrhoeae_NCTC13799	HGAARTCGG	1	modified_base	0.368132	134	364	HGAARTCGG		39.9776	2.31463	71.3582	2179.34
Ngonorrhoeae_NCTC13799	DADGYANYA	1	m6A	0.21604	299	1384	DADGYANYA		52.6689	2.69803	69.0033	3141.15
Ngonorrhoeae_NCTC13799	ADDTRGCA	0	m6A	0.174432	146	837	ADDTRGCA		49.4794	2.40692	71.863	1186.19
Ngonorrhoeae_NCTC13799	TNNNNNNH	0	modified_base	0.0192861	14702	762309	TNNNNNNH		38.011	2.13747	73.429	15995.8
Ngonorrhoeae_NCTC13799	GCAGA	4	m6A	0.974192	4492	4611	GCAGA		95.7518	4.79967	68.8658	420114
Ngonorrhoeae_NCTC13799	GGTGA	4	m6A	0.993851	1778	1789	GGTGA		114.439	5.12462	68.1226	202346
Ngonorrhoeae_NCTC13800	GAGNNNNNTAC	1	m6A	1	217	217	GAGNNNNNTAC/GTANNNNNCTC	GTANNNNNCTC	166.894	6.12705	108.281	35315.7
Ngonorrhoeae_NCTC13800	GTANNNNNCTC	2	m6A	1	217	217	GAGNNNNNTAC/GTANNNNNCTC	GAGNNNNNTAC	164.982	5.92967	110.622	35801
Ngonorrhoeae_NCTC13800	RADGYANYA	1	m6A	0.306965	357	1163	RADGYANYA		60.0028	2.18129	109.423	4062.76
Ngonorrhoeae_NCTC13800	AGGCMSYD	0	m6A	0.273136	304	1113	AGGCMSYD		67.9441	2.27313	108.974	6343.62
Ngonorrhoeae_NCTC13800	ADDTRGCA	0	m6A	0.248284	217	874	ADDTRGCA		58.0461	2.11249	112.571	3531.95
Ngonorrhoeae_NCTC13800	TNNNNNNH	0	modified_base	0.0473833	37235	785825	TNNNNNNH		39.6432	1.89922	111.836	94876.7
Ngonorrhoeae_NCTC13800	TVVVNNNG	0	modified_base	0.0279595	3193	114201	TVVVNNNG		37.3351	1.84997	111.51	4260.97
Ngonorrhoeae_NCTC13800	GGTGA	4	m6A	0.996241	1855	1862	GGTGA		177.489	5.28067	108.744	328129
Ngonorrhoeae_NCTC13801	GAGNNNNNTAC	1	m6A	1	222	222	GAGNNNNNTAC/GTANNNNNCTC	GTANNNNNCTC	189.068	6.26045	121.721	41009.7
Ngonorrhoeae_NCTC13801	GTANNNNNCTC	2	m6A	1	222	222	GAGNNNNNTAC/GTANNNNNCTC	GAGNNNNNTAC	181.225	6.00734	122.923	40232
Ngonorrhoeae_NCTC13801	GCANNNNNNNGTC	2	m6A	0.99359	1240	1248	GCANNNNNNNGTC/GACNNNNNNNTGC	GACNNNNNNNTGC	175.126	5.49189	121.693	215903
Ngonorrhoeae_NCTC13801	GACNNNNNNNTGC	1	m6A	0.992788	1239	1248	GCANNNNNNNGTC/GACNNNNNNNTGC	GCANNNNNNNGTC	169.433	4.47544	122.274	207785
Ngonorrhoeae_NCTC13801	GAWGYAVYA	1	m6A	0.513109	137	267	GAWGYAVYA		67.1752	2.16387	125.912	3749.3
Ngonorrhoeae_NCTC13801	AGGCMDYA	0	m6A	0.424119	313	738	AGGCMDYA		71.016	2.22927	120.275	10271.6
Ngonorrhoeae_NCTC13801	GARVTCGGT	0	modified_base	0.423611	61	144	GARVTCGGT		47.7541	2.08426	122.787	1344.66
Ngonorrhoeae_NCTC13801	AGGCCGVD	0	m6A	0.377143	198	525	AGGCCGVD		77.9495	2.50646	121.995	2395.86
Ngonorrhoeae_NCTC13801	GARVNRRG	0	modified_base	0.317115	1649	5200	GARVNRRG		47.1237	2.07597	121.642	27641.1
Ngonorrhoeae_NCTC13801	AGGTGAB	0	m6A	0.304878	50	164	AGGTGAB		70.64	2.7922	122.64	1142.59
Ngonorrhoeae_NCTC13801	ADDTRGCA	0	m6A	0.257647	219	850	ADDTRGCA		63.1553	2.09466	126.11	4019.36
Ngonorrhoeae_NCTC13801	BNABNBAVYW	2	m6A	0.0866923	813	9378	BNABNBAVYW		66.9471	2.2156	123.881	2098.67
Ngonorrhoeae_NCTC13801	TNNNNNNH	0	modified_base	0.0534826	41802	781600	TNNNNNNH		40.0144	1.84742	125.769	119890
Ngonorrhoeae_NCTC13801	TVVVNNDG	0	modified_base	0.0379767	2928	77100	TVVVNNDG		38.0963	1.81973	124.855	5875.15
Ngonorrhoeae_NCTC13801	GGTGA	4	m6A	0.995243	1883	1892	GGTGA		198.7	5.28501	122.03	372551
Ngonorrhoeae_NCTC13802	AGGCMGYA	0	m6A	0.460123	150	326	AGGCMGYA		62.8533	2.45673	86.32	4688.2
Ngonorrhoeae_NCTC13802	AKRTRGCA	0	m6A	0.424242	112	264	AKRTRGCA		50.6607	2.23696	88.6161	2622.66
Ngonorrhoeae_NCTC13802	GARVTYKG	0	modified_base	0.269017	435	1617	GARVTYKG		41.3793	2.18437	85.9402	5521.71
Ngonorrhoeae_NCTC13802	DNNNNAGGCCKND	5	m6A	0.260671	171	656	DNNNNAGGCCKND		58.8246	2.3855	86.8129	1363.24
Ngonorrhoeae_NCTC13802	TNNNNNNH	0	modified_base	0.0336818	26812	796038	TNNNNNNH		38.6557	1.98795	92.5252	49000.3
Ngonorrhoeae_NCTC13802	TVVVNNNG	0	modified_base	0.0169779	1961	115503	TVVVNNNG		36.2764	1.94063	91.1968	1815.51
Ngonorrhoeae_NCTC13802	GGTGA	4	m6A	0.984026	1848	1878	GGTGA		142.108	5.25117	85.3252	258837
Ngonorrhoeae_NCTC13805	AGGYMBYA	0	m6A	0.40458	318	786	AGGYMBYA		64.9874	2.31252	104.799	9152.94
Ngonorrhoeae_NCTC13805	AGGCCGVD	0	m6A	0.340388	193	567	AGGCCGVD		69.7047	2.4627	105.15	2224.65
Ngonorrhoeae_NCTC13805	GADGYAVYW	1	m6A	0.327089	227	694	GADGYAVYW		61.3524	2.26066	106.52	3335.01
Ngonorrhoeae_NCTC13805	ADDTRGCA	0	m6A	0.225458	209	927	ADDTRGCA		54.7943	2.11306	108.589	2733.66
Ngonorrhoeae_NCTC13805	GARVKYGG	0	modified_base	0.194096	526	2710	GARVKYGG		44.5323	2.17635	105.943	5356.44
Ngonorrhoeae_NCTC13805	GTBNKCGG	0	modified_base	0.172301	739	4289	GTBNKCGG		44.1881	2.28434	103.618	6708.25
Ngonorrhoeae_NCTC13805	TNNNNNNH	0	modified_base	0.038478	32490	844378	TNNNNNNH		39.4824	1.9246	109.55	68366.8
Ngonorrhoeae_NCTC13805	TVVVNNNG	0	modified_base	0.0193729	2378	122749	TVVVNNNG		37.1926	1.87233	110.135	2541.81
Ngonorrhoeae_NCTC13805	GGTGA	4	m6A	0.931452	1848	1984	GGTGA		168.565	5.10873	104.25	292223
WHO_F	GGTGA	4	m6A	0.998939	1883	1885	GGTGA		101.277	6.70624	58.9761	190522
WHO_F	CCACC	2	m6A	0.998316	3556	3562	CCACC		70.5427	4.73125	60.3431	250470
WHO_F	AGGTNAKTNNNNNBNNNB	0	m6A	0.234694	23	98	AGGTNAKTNNNNNBNNNB		60.8696	4.29348	64.4348	309.467
WHO_F	BNCVBB	2	modified_base	0.0161408	7276	450783	BNCVBB		40.772	2.49842	61.4967	5156.21
WHO_G	GGTGA	4	m6A	0.999447	1807	1808	GGTGA		109.458	6.16862	66.2474	197692
WHO_G	GACNNNNNNNTGC	1	m6A	1	1227	1227	GCANNNNNNNGTC/GACNNNNNNNTGC	GCANNNNNNNGTC	101.495	5.95925	65.9405	124173
WHO_G	GAGNNNNNTAC	1	m6A	1	206	206	GAGNNNNNTAC/GTANNNNNCTC	GTANNNNNCTC	106.549	7.43083	66.8592	21369
WHO_G	GCANNNNNNNGTC	2	m6A	1	1227	1227	GCANNNNNNNGTC/GACNNNNNNNTGC	GACNNNNNNNTGC	99.9821	6.63206	65.9315	122678
WHO_G	GTANNNNNCTC	2	m6A	1	206	206	GAGNNNNNTAC/GTANNNNNCTC	GAGNNNNNTAC	101.519	6.89311	66.4029	20913
WHO_G	GGCCBBVNH	2	modified_base	0.144995	533	3676	GGCCBBVNH		44.6098	2.54968	68.394	4181.9
WHO_K	GGTGA	4	m6A	0.999444	1796	1797	GGTGA		148.425	6.63181	88.1743	266438
WHO_K	GAGNNNNNTAC	1	m6A	1	201	201	GTANNNNNCTC/GAGNNNNNTAC	GTANNNNNCTC	138.403	7.91707	86.8955	26751.6
WHO_K	GTANNNNNCTC	2	m6A	1	201	201	GTANNNNNCTC/GAGNNNNNTAC	GAGNNNNNTAC	139.99	7.41423	90.1592	28138
WHO_K	BNCVBB	2	modified_base	0.0274551	11952	435329	BNCVBB		44.4772	2.23519	90.2929	15731.3
WHO_L	GGTGA	4	m6A	0.99945	1818	1819	GGTGA		129.919	6.63577	77.4477	236076
WHO_L	GAGNNNNNTAC	1	m6A	1	207	207	GTANNNNNCTC/GAGNNNNNTAC	GTANNNNNCTC	120.517	7.78319	77.4686	23912.4
WHO_L	GTANNNNNCTC	2	m6A	1	207	207	GTANNNNNCTC/GAGNNNNNTAC	GAGNNNNNTAC	118.29	7.26324	78.3043	24486
WHO_L	DNNGWRKGGCC	3	modified_base	0.393617	37	94	DNNGWRKGGCC		40.8919	2.52595	79.4865	653.741
WHO_L	BNCVBB	2	modified_base	0.0206227	8972	435055	BNCVBB		42.7939	2.28047	79.9317	8445.18
WHO_M	GGTGA	4	m6A	0.999451	1821	1822	GGTGA		161.707	6.58718	96.7759	294324
WHO_M	GACNNNNNNTGC	1	m6A	1	1015	1015	GACNNNNNNTGC/GCANNNNNNGTC	GCANNNNNNGTC	148.149	5.99073	98.0256	148839
WHO_M	GAGNNNNNTAC	1	m6A	1	203	203	GTANNNNNCTC/GAGNNNNNTAC	GTANNNNNCTC	150.434	8.01414	96.4089	29039.8
WHO_M	GTANNNNNCTC	2	m6A	1	203	203	GTANNNNNCTC/GAGNNNNNTAC	GAGNNNNNTAC	146.887	7.47941	97.2759	29818
WHO_M	GCANNNNNNGTC	2	m6A	0.996059	1011	1015	GACNNNNNNTGC/GCANNNNNNGTC	GACNNNNNNTGC	130.87	5.70548	97.3561	131841
WHO_M	BNCVBB	2	modified_base	0.0277179	12108	436830	BNCVBB		45.1553	2.17741	98.8469	16485.1
WHO_N	GGTGA	4	m6A	0.999442	1791	1792	GGTGA		132.03	6.71818	77.6287	236347
WHO_N	GACNNNNNNNTGC	1	m6A	1	1230	1230	GACNNNNNNNTGC/GCANNNNNNNGTC	GCANNNNNNNGTC	121.084	6.42797	77.2268	143452
WHO_N	GAGNNNNNTAC	1	m6A	1	205	205	GTANNNNNCTC/GAGNNNNNTAC	GTANNNNNCTC	122.741	8.10517	76.4341	23887.2
WHO_N	GCANNNNNNNGTC	2	m6A	1	1230	1230	GACNNNNNNNTGC/GCANNNNNNNGTC	GACNNNNNNNTGC	118.493	7.20571	77.4919	145746
WHO_N	GTANNNNNCTC	2	m6A	1	205	205	GTANNNNNCTC/GAGNNNNNTAC	GAGNNNNNTAC	119.556	7.55956	77.0537	24509
WHO_N	GCAGA	4	m6A	0.981703	4507	4591	GCAGA		68.56	3.94994	76.9858	303907
WHO_N	BNCVBB	2	modified_base	0.0202314	8822	436054	BNCVBB		43.0319	2.3045	80.6431	8187.73
WHO_O	GGTGA	4	m6A	0.999446	1803	1804	GGTGA		160.422	6.71187	96.4121	289096
WHO_O	GAGNNNNNTAC	1	m6A	1	207	207	GTANNNNNCTC/GAGNNNNNTAC	GTANNNNNCTC	150.773	8.09072	96.0531	30105.6
WHO_O	GTANNNNNCTC	2	m6A	1	207	207	GTANNNNNCTC/GAGNNNNNTAC	GAGNNNNNTAC	145.251	7.46672	96.3237	30067
WHO_O	BGAGNNNNGTTAC	2	m6A	0.875	21	24	BGAGNNNNGTTAC		106.905	6.41381	98.9048	1990.78
WHO_O	BNCVBB	2	modified_base	0.0308423	13445	435927	BNCVBB		45.5466	2.20071	98.5108	20540.9
WHO_P	GGTGA	4	m6A	0.99944	1783	1784	GGTGA		181.426	6.66687	107.34	323319
WHO_P	CCACC	2	m6A	1	3358	3358	CCACC		157.053	6.22605	109.628	527384
WHO_P	GAGNNNNNTAC	1	m6A	1	205	205	GAGNNNNNTAC		167.151	8.08898	107	32638.5
WHO_P	GNNTNNSAGNNTTNAC	8	modified_base	0.8	8	10	GNNTNNSAGNNTTNAC		46.875	2.1875	122.25	306.77
WHO_P	AAANCGGTTNNC	4	m4C	0.174603	22	126	AAANCGGTTNNC		47.9091	2.08727	108.682	219.123
WHO_P	BNCVBB	2	modified_base	0.039328	17133	435644	BNCVBB		47.9114	2.1654	109.539	35635.1
WHO_U	GGTGA	4	m6A	0.999469	1883	1884	GGTGA		149.269	7.04726	86.9639	280939
WHO_U	GACNNNNNNNTGC	1	m6A	1	1250	1250	GACNNNNNNNTGC/GCANNNNNNNGTC	GCANNNNNNNGTC	136.11	6.51741	85.5776	169511
WHO_U	GAGNNNNNTAC	1	m6A	1	222	222	GAGNNNNNTAC/GTANNNNNCTC	GTANNNNNCTC	138.477	8.19694	84.7658	29416.7
WHO_U	GCANNNNNNNGTC	2	m6A	1	1250	1250	GACNNNNNNNTGC/GCANNNNNNNGTC	GACNNNNNNNTGC	131.765	7.57808	85.0448	164706
WHO_U	GTANNNNNCTC	2	m6A	1	222	222	GAGNNNNNTAC/GTANNNNNCTC	GAGNNNNNTAC	136.68	7.9095	85.6171	30343
WHO_V	GGTGA	4	m6A	0.999458	1843	1844	GGTGA		123.222	6.53132	74.2789	226988
WHO_V	GAGNNNNNTAC	1	m6A	1	212	212	GTANNNNNCTC/GAGNNNNNTAC	GTANNNNNCTC	119.981	7.83934	74.434	24568.2
WHO_V	GTANNNNNCTC	2	m6A	1	212	212	GTANNNNNCTC/GAGNNNNNTAC	GAGNNNNNTAC	117.019	7.35703	75.9198	24808
WHO_V	GGCSCCND	2	m4C	0.504425	228	452	GGCSCCND		54.4868	2.7679	74.9518	6710.32
WHO_W	GGTGA	4	m6A	0.998931	1869	1871	GGTGA		114.353	6.7905	66.5356	213519
WHO_W	AGGTGAGGNNNNNNNNR	0	m6A	1	10	10	AGGTGAGGNNNNNNNNR		64.3	8.625	63.3	529.348
WHO_W	GAGNNNNNTAC	1	m6A	1	214	214	GTANNNNNCTC/GAGNNNNNTAC	GTANNNNNCTC	108.29	8.01201	65.486	22380.7
WHO_W	GTANNNNNCTC	2	m6A	1	214	214	GTANNNNNCTC/GAGNNNNNTAC	GAGNNNNNTAC	105.589	7.73593	65.6916	22596
WHO_W	GCANNNNNNNNTGC	2	m6A	0.998927	1862	1864	GCANNNNNNNNTGC	GCANNNNNNNNTGC	106.304	7.22361	67.6364	197747
WHO_W	BNCVBB	2	modified_base	0.0203375	8985	441794	BNCVBB		42.4681	2.42386	70.7209	8376.3
WHO_X	GGTGA	4	m6A	0.999444	1798	1799	GGTGA		176.137	6.71777	103.164	316537
WHO_X	GAGNNNNNTAC	1	m6A	1	202	202	GAGNNNNNTAC		162.446	8.20044	103.302	31211.9
WHO_X	AAANCGGTTNNC	4	m4C	0.206349	26	126	AAANCGGTTNNC		45.2308	2.09731	102.269	284.151
WHO_X	BNCVBB	2	modified_base	0.0384819	16768	435737	BNCVBB		47.2779	2.16766	106.278	33627.5
WHO_Y	GGTGA	4	m6A	0.999463	1861	1862	GGTGA		160.273	6.5211	95.971	298124
WHO_Y	CCACC	2	m6A	1	3418	3418	CCACC		145.011	6.26998	98.4722	495647
WHO_Y	GAGNNNNNTAC	1	m6A	1	217	217	GAGNNNNNTAC/GTANNNNNCTC	GTANNNNNCTC	146.512	7.94263	94.5806	30582.6
WHO_Y	GTANNNNNCTC	2	m6A	1	217	217	GAGNNNNNTAC/GTANNNNNCTC	GAGNNNNNTAC	145.931	7.23853	96.0737	31667
WHO_Y	GCGGCND	1	modified_base	0.397403	5938	14942	GCGGCND		59.5756	2.71361	97.5739	147944
WHO_Y	BNCVSB	2	modified_base	0.0633597	20294	320298	BNCVSB		50.9653	2.44671	98.3849	27863.3
WHO_Z	GGTGA	4	m6A	0.999464	1866	1867	GGTGA		142.816	6.8984	82.4352	266366
WHO_Z	GAGNNNNNTAC	1	m6A	1	220	220	GAGNNNNNTAC		132.264	7.96968	81.8682	28305.1
WHO_Z	GCGGCND	1	modified_base	0.363091	5450	15010	GCGGCND		54.1991	2.77776	83.0872	112893
WHO_Z	GCSBBVNH	1	modified_base	0.0990443	8591	86739	GCSBBVNH		50.5394	2.6833	84.2155	11231.8
